# Programmed-DNA Elimination in the free-living nematodes *Mesorhabditis*

**DOI:** 10.1101/2022.03.19.484980

**Authors:** Carine Rey, Caroline Launay, Eva Wenger, Marie Delattre

## Abstract

In most species, elaborate programs exist to protect chromatin and maintain its integrity over cell cycles and generations. However some species systematically undergo excision and elimination of portions of their genome in somatic cells in a process called programmed-DNA elimination (PDE). PDE involves the elimination of mainly repeated elements but also protein-coding genes. PDE has been described in approximately 100 species from very distinct phyla, and more extensively in the parasitic nematodes *Ascaris* and in the unicellular Ciliates. In Ciliates, where PDE is pervasive, the underlying mechanisms have been studied and involve small RNA-guided heterochromatinization. In striking contrast, chromatin recognition and excision mechanisms remain mysterious in Metazoans, because the study species are not amenable to functional approaches. Above all, the function of such a mechanism, which has emerged repeatedly throughout evolution, is unknown. Answering these questions will provide significant insights into our understanding of chromatin regulation and genome stability.

We fortuitously discovered the phenomenon of PDE in all species of the free-living nematode genus *Mesorhabditis. Mesorhabditis*, which belong to the same family as *C. elegans*, have a small ∼150 Mb genome and offer many experimental advantages to start elucidating the elimination mechanisms in Metazoans. In this first study, we have used a combination of cytological observation and genomic approaches to describe PDE in *Mesorhabditis*. We found that the dynamics of chromosome fragmentation and loss are very similar to those described in *Ascaris*. Elimination occurs once in development, at the third embryonic cell division in all 5 presomatic blastomeres. Similar to other species, *Mesorhabditis* eliminate repeated elements but also about a hundred unique sequences. Most of the eliminated unique sequences are either pseudogenes or poorly conserved protein-coding genes. Our results raise the possibility that PDE has not been selected for a gene regulatory function in *Mesorhabditis* but rather mainly is a mechanism to irreversibly silence repeated elements in the soma.
