## Supplementary material for "Programmed-DNA Elimination in the free-living nematodes *Mesorhabditis*": List of eliminated protein-coding genes

### Sheet: Feuil1
gene	RNAseq in mixed population	RNAseq female gonad	RNAseq male gonad	RNAseq L1	function	M. belari paralogs	M. belari paralogs eliminated
mbelari.g11746	22029	6749.6	6852	110.6	C. elegans daz-1, RNA binding domain, gonad specific in C. elegans
mbelari.g4814	638	249.2	122.8	2	C. elegans kin-33	g22329	NO
mbelari.g24909	159	72.4	20.2	0.6	C. elegans ortholog clp-9, clp-10 (calpain family)
mbelari.g22885	28	31	367.4	0	C. elegans ortholog F55F8.7, F25H5.7, PTP type protein domain	g1744	YES
mbelari.g1744	272	2.4	5760	0	C. elegans ortholog F55F8.7, F25H5.7, PTP type protein domain	g22885	YES
mbelari.g11748	3014	941.6	586.6	12	C. elegans ortholog F58G1.2 (regulation of transcription by RNA polymerase II. ), zing finger domain,
mbelari.g1745	1281	6	16310.6	3.2	C. elegans ortholog to F53C3.1, C27D8.1, Y39G8C.2 .kinase domain	g22887	YES
mbelari.g22887	1808	0	31107.8	1.8	C. elegans ortholog to F53C3.1, C27D8.1, Y39G8C.2 kinase domain	g1745	YES
mbelari.g24910	583	237	544.4	2.8	C. elegans ortholog Y71H2B.2.1, Predicted to be involved in snRNA export from nucleu	g26659	NO
mbelari.g4583	218	87.8	127.8	5.8	C. elegans orthologs K07F5.8, C55B7.3, C33H5.16, ZK484.7, F10G8.1, protein tyrosine phosphatase like.	g4634 , g14891, g17328	NO
mbelari.g3055	703	150.8	16361.2	23.4	C. elegans spe-49, expressed in sperm,
mbelari.g11744	7556	2597	1200.2	7.6	no ortholog in C. elegans , ortholog in P. pacificus, protein kinase domain
mbelari.g14666	230	52.8	14	3.4	no ortholo in C.elegans but outside, citrate synthase domain
mbelari.g2722	239	4.2	8.8	4.2	no ortholo in C.elegans but outside, in far distantly related species, neurotransmitter gater ion channel
mbelari.g5523	23	2.4	1.4	3.6	no ortholo in C.elegans but outside,mainly Asczaris, WD40 repeat
mbelari.g2723	143	12	620	3.2	no ortholog in C. elegans but in other Caenorhabditis	g2593	NO
mbelari.g11745	7683	5136.2	4467.4	41	no ortholog in C. elegans but in other nematodes in other nematode "fragile X mental retardation syndrome related protein, K homology domain",	g11788	NO
mbelari.g11747	965	401.8	277.2	4	no ortholog in C. elegans, ortholog in Panagrolaimus !,Zing finger domain, no paralog in belari
mbelari.g18169	6	0.2	0	0	no ortholog in C.elegans but in other Caenorhabditis , no domains
mbelari.g3058	76	8.6	0.6	1.6	no ortholog in C.elegans but outside in far distantly related species, histone H2A motifs
mbelari.g11503	2315	1032.8	260.6	0.4	no ortholog, except far in Plectus, kelch type beta propeller
mbelari.g20308	348	39.8	2985.8	43.4	no orthologs, “denditric cell specific transmembrane protein like” domain
mbelari.g11743	8236	5201	2739	68.2	unknown, no domains	g8540	NO
mbelari.g24912	1755	2227.8	18454.4	22.8	unknown, no domains	g24914	NO
mbelari.g11504	2681	1980.6	489.8	6.6	unknown, no domains
mbelari.g26655	4292	1680.8	141	4.6	unknown, no domains	g917, g923, g922, g905, g921, g897, g10545, g19361, g20470, g7341, g3910	ND
mbelari.g8542	2068	1480.2	696.6	6.8	unknown, no domains	g4442	NO
mbelari.g8080	401	297.4	80.8	2	unknown, no domains	g17540, g7543, g3396, g16665
mbelari.g5277	564	289.4	69.2	19	unknown, no domains	6 paralogs	ND
mbelari.g8540	380	285.2	141.4	2.4	unknown, no domains	g11743	NO
mbelari.g20906	546	255.8	544.4	9.2	unknown, no domains
mbelari.g27277	1490	241.2	76.2	5	unknown, no domains	g9722, g3939, g17616	NO
mbelari.g22113	172	176.6	27.4	5	unknown, no domains	dozen of paralogs	ND
mbelari.g1914	244	113.6	29.4	10.4	unknown, no domains	g25004	NO
mbelari.g9722	94	105.8	38.8	34.8	unknown, no domains	4 paralogs	ND
mbelari.g21710	170	101.8	21.2	1	unknown, no domains
mbelari.g22114	61	76.4	14.2	14	unknown, no domains
mbelari.g9720	293	74.4	43	1.4	unknown, no domains
mbelari.g24895	215	70.6	313	21.6	unknown, no domains	g26226, g411, g5131	NO
mbelari.g11958	79	65.2	15.8	2	unknown, no domains	30 paralogs	ND
mbelari.g4582	205	60.6	73.6	3.2	unknown, no domains	g10530, g4641	NO
mbelari.g19735	52	58.4	19.8	0.6	unknown, no domains	4 paralogs	ND
mbelari.g24914	84	54.8	464.2	1.6	unknown, no domains	g24912 , g24915, g26661 , g15921	g24912
mbelari.g9719	150	54	45	0.8	unknown, no domains	g19186	NO
mbelari.g3788	40	47.6	9.4	0.8	unknown, no domains
mbelari.g3940	21	44.2	8.8	0	unknown, no domains	g9723	NO
mbelari.g3942	65	40.8	8	0.2	unknown, no domains	7 paralogs	ND
mbelari.g22115	55	38.6	7	14.2	unknown, no domains
mbelari.g19190	34	36.6	19.2	1.2	unknown, no domains	30 paralogs	ND
mbelari.g16560	54	23.4	17.2	6	unknown, no domains	g15137	NO
mbelari.g330	41	7	0.2	0	unknown, no domains	g8092	NO
mbelari.g3064	27	6.8	2	2.2	unknown, no domains	g22143, g17394	NO
mbelari.g2748	241	2.6	8953.6	0.2	unknown, no domains
mbelari.g18168	11	0.4	0.8	0	unknown, no domains	5 paralogs	ND
mbelari.g22886	724	0	15104.6	1.6	unknown, no domains
mbelari.g2746	143	0	6834.8	0	unknown, no domains	g15316, g17672, g22886	g22886
mbelari.g15134	81	0	4858.8	0	unknown, no domains
mbelari.g10872	91	0	2401.2	0	unknown, no domains
mbelari.g22883	62	0	976	0	unknown, no domains
mbelari.g2747	26	0	584.4	0	unknown, no domains	g2748, g918, g20812	g2748
